# Epigenetic variation causes heritable variation in complex traits in the mollusk *Biomphalaria glabrata*, vector of the human parasite *Schistosoma mansoni*

**DOI:** 10.1101/2023.07.08.548202

**Authors:** Nelia Luviano, Marie Lopez, Fleur Gawehns, Bart Haegeman, Pierick Mouginot, Cristian Chaparro, Paola B. Arimondo, Benoit Pujol, Damien Pouzol, Céline Cosseau, Christoph Grunau

## Abstract

DNA methylation variation may play a role in phenotypic variation as it can be directly affected by the environment and be inherited. DNA methylation variations were introduced into the parasite vector snail *Biomphalaria glabrata* with low genetic diversity by chemical treatment in F0 and followed over 3 generations using epigenetic recombinant inbred lines (epiRILs). We observed phenotypic variation in complex traits such as fecundity and susceptibility to infestation by *Schistosoma mansoni* and DNA methylation differences in F3. Both, increase and decrease of infestation success (up to 100% and down to 20% prevalence in epiRILs and from 86% to 94% in control RILs) indicated variation in complex resistance/compatibility trait. Average prevalence in control RILs was 84±5% but only 68±21 % in epiRILs. Fecundity also changed and was in average 47±7% in control RILs and 59±18% in epiRILs, being 12% higher in epiRILs. We found that the heritability *h*^*2*^ of the fecundity in the epiRILs was between 0.5 and 0.6 depending on the method used to estimate it. We developed a model for introducing epimutant offspring snails into resident susceptible populations. If genetic assimilation of the resistant phenotype occured in a small fraction of the introduced epimutant snails, we predict that the susceptible phenotype is replaced by the resistant phenotype after 50-70 generations.
