## Supplementary file 1 for "Epigenetic variation causes heritable variation in complex traits in the mollusk *Biomphalaria glabrata*, vector of the human parasite *Schistosoma mansoni*"

### Sheet: Table S1
Table S1. Differential methylated cytosines between epiRIL 8.7 and controls
Hypomethylated cytosines
Scaffold	Start	End	Differential methylation
LGUN_random_Scaffold10080	9348	9349	-4.56989
LGUN_random_Scaffold10080	9370	9371	-4.6595
LGUN_random_Scaffold226	75484	75485	-26.2821
LGUN_random_Scaffold3939	8073	8074	-26.8908
LGUN_random_Scaffold469	127788	127789	-20
LGUN_random_Scaffold469	127790	127791	-20
Hypermethylated cytosines
LG2_random_Scaffold42	321674	321675	26.2322
LG2_random_Scaffold42	321702	321703	16.0946
LG2_random_Scaffold42	321746	321747	13.4565
LG2_random_Scaffold42	321751	321752	6.22066
LGUN_random_Scaffold1223	58022	58023	41.6667
LGUN_random_Scaffold1223	58079	58080	31.5516
LGUN_random_Scaffold1223	58084	58085	19.1834
LGUN_random_Scaffold1223	58095	58096	18.9732
LGUN_random_Scaffold1223	58097	58098	10.7306
LGUN_random_Scaffold1223	58102	58103	8.33333
LGUN_random_Scaffold141	276545	276546	22.7273
LGUN_random_Scaffold3125	156	157	11.1111
LGUN_random_Scaffold3939	8048	8049	18.1694
LGUN_random_Scaffold3939	8105	8106	7.54476
LGUN_random_Scaffold3939	8110	8111	7.92839
LGUN_random_Scaffold3939	8121	8122	18.031
LGUN_random_Scaffold3939	8123	8124	13.6223
LGUN_random_Scaffold4692	16213	16214	61.1404
LGUN_random_Scaffold4692	16218	16219	58.7445
LGUN_random_Scaffold4692	16229	16230	52.6974
LGUN_random_Scaffold4692	16231	16232	44.2117
LGUN_random_Scaffold4692	16236	16237	30.2256
LGUN_random_Scaffold4692	16244	16245	26.9107
LGUN_random_Scaffold4692	16247	16248	28.9605
LGUN_random_Scaffold4692	16250	16251	39.7059
LGUN_random_Scaffold718	51844	51845	61.5385
LGUN_random_Scaffold718	51847	51848	61.5385
LGUN_random_Scaffold718	51856	51857	28.1883
LGUN_random_Scaffold718	51884	51885	41.7394
LGUN_random_Scaffold89	570211	570212	17.3968
LGUN_random_Scaffold89	570221	570222	19.4177
LGUN_random_Scaffold89	570290	570291	15.8371

### Sheet: Table S2
Table S2. Differential methylated cytosines between epiRIL 9-3 and controls
Hypomethylated cytosines
Scaffold	Start	End	Differential methylation
LG1_random_Scaffold2075	26681	26682	-7.39645
LG1_random_Scaffold2075	26687	26688	-10.0592
LG1_random_Scaffold2075	26699	26700	-10.0592
LG14i_random_Scaffold5921	35530	35531	-10.219
LG17_random_Scaffold186	19933	19934	-8.19672
LG17_random_Scaffold574	35541	35542	-11.5789
LG2_random_Scaffold1747	14769	14770	-7.8125
LG2_random_Scaffold42	321674	321675	-12.8982
LG2_random_Scaffold42	321746	321747	-6.13804
LG2_random_Scaffold463	96035	96036	-4.32099
LG20_random_Scaffold1151	58879	58880	-27.2727
LG20_random_Scaffold300	298610	298611	-21.1268
LG20_random_Scaffold7691	5380	5381	-4.12371
LG24_random_Scaffold180	249416	249417	-10
LG3i_random_Scaffold24	197308	197309	-7.04225
LG4_random_Scaffold347	310355	310356	-6.45161
LG4_random_Scaffold347	310370	310371	-6.45161
LG4_random_Scaffold347	310377	310378	-6.45161
LG4_random_Scaffold46	374448	374449	-18.8679
LG4_random_Scaffold641	97451	97452	-4.36893
LG4_random_Scaffold641	97488	97489	-4.70297
LG4_random_Scaffold8	853143	853144	-4.31655
LG54i_random_Scaffold1155	39910	39911	-4.18605
LG6_random_Scaffold2392	41369	41370	-6.39269
LG6_random_Scaffold394	83912	83913	-18.6047
LG78i_random_Scaffold227	322712	322713	-5.55556
LGUN_random_Scaffold1002	83223	83224	-8.59375
LGUN_random_Scaffold126	382865	382866	-52.2199
LGUN_random_Scaffold1364	48562	48563	-10.4167
LGUN_random_Scaffold141	388889	388890	-6.77966
LGUN_random_Scaffold146	80613	80614	-16.6667
LGUN_random_Scaffold146	80659	80660	-16.6667
LGUN_random_Scaffold147	191799	191800	-7.21649
LGUN_random_Scaffold149	7664	7665	-4.7619
LGUN_random_Scaffold149	7680	7681	-6.46552
LGUN_random_Scaffold149	7688	7689	-6.46552
LGUN_random_Scaffold149	7700	7701	-6.41026
LGUN_random_Scaffold1492	26746	26747	-18.3333
LGUN_random_Scaffold1492	26800	26801	-15.3304
LGUN_random_Scaffold1498	54860	54861	-10.2041
LGUN_random_Scaffold17150	2208	2209	-10.0122
LGUN_random_Scaffold17150	2211	2212	-7.40741
LGUN_random_Scaffold17150	2214	2215	-7.40741
LGUN_random_Scaffold17150	2265	2266	-16.8157
LGUN_random_Scaffold176	420116	420117	-25.3102
LGUN_random_Scaffold1771	33336	33337	-60.7843
LGUN_random_Scaffold1771	33364	33365	-58.3333
LGUN_random_Scaffold1774	773	774	-72.6496
LGUN_random_Scaffold1774	787	788	-96.9529
LGUN_random_Scaffold1774	794	795	-86.4266
LGUN_random_Scaffold1785	41403	41404	-11.3934
LGUN_random_Scaffold1797	63301	63302	-31.5531
LGUN_random_Scaffold1877	25224	25225	-12
LGUN_random_Scaffold1877	25238	25239	-12
LGUN_random_Scaffold1877	25241	25242	-12
LGUN_random_Scaffold226	167998	167999	-7.33945
LGUN_random_Scaffold255	102479	102480	-9.40171
LGUN_random_Scaffold255	102489	102490	-9.40171
LGUN_random_Scaffold255	102497	102498	-10.2564
LGUN_random_Scaffold255	102500	102501	-9.40171
LGUN_random_Scaffold255	102503	102504	-9.40171
LGUN_random_Scaffold255	102511	102512	-9.40171
LGUN_random_Scaffold255	102513	102514	-9.40171
LGUN_random_Scaffold255	102520	102521	-9.40171
LGUN_random_Scaffold255	102528	102529	-9.40171
LGUN_random_Scaffold255	102530	102531	-9.40171
LGUN_random_Scaffold255	102535	102536	-11.1111
LGUN_random_Scaffold2692	972	973	-12.1951
LGUN_random_Scaffold2692	974	975	-12.1951
LGUN_random_Scaffold2692	989	990	-6.09756
LGUN_random_Scaffold2728	36596	36597	-6.15385
LGUN_random_Scaffold2728	36617	36618	-9.09091
LGUN_random_Scaffold28	633726	633727	-31.9908
LGUN_random_Scaffold28	633740	633741	-37.5494
LGUN_random_Scaffold2820	39320	39321	-4.7619
LGUN_random_Scaffold31	642286	642287	-8.52713
LGUN_random_Scaffold31	642298	642299	-8.52713
LGUN_random_Scaffold3582	15428	15429	-8.16327
LGUN_random_Scaffold3683	35033	35034	-15.3532
LGUN_random_Scaffold3802	25082	25083	-10
LGUN_random_Scaffold3802	25096	25097	-17.4359
LGUN_random_Scaffold3939	8048	8049	-11.1347
LGUN_random_Scaffold3939	8073	8074	-27.1419
LGUN_random_Scaffold3939	8105	8106	-7.62179
LGUN_random_Scaffold3959	17620	17621	-7.78443
LGUN_random_Scaffold3959	17630	17631	-5.14286
LGUN_random_Scaffold4093	20887	20888	-7.44681
LGUN_random_Scaffold45	418015	418016	-26.8519
LGUN_random_Scaffold4712	17057	17058	-4.87179
LGUN_random_Scaffold4722	7596	7597	-6.46404
LGUN_random_Scaffold4729	22815	22816	-5.7971
LGUN_random_Scaffold4840	27215	27216	-9.52381
LGUN_random_Scaffold4840	27230	27231	-4.87805
LGUN_random_Scaffold5005	13827	13828	-79.4872
LGUN_random_Scaffold522	164892	164893	-11.1111
LGUN_random_Scaffold533314	799	800	-4.92958
LGUN_random_Scaffold5504	25243	25244	-14.2857
LGUN_random_Scaffold5806	3862	3863	-7.27273
LGUN_random_Scaffold60	250078	250079	-5.49738
LGUN_random_Scaffold60	364217	364218	-4.54545
LGUN_random_Scaffold612	157815	157816	-15
LGUN_random_Scaffold6244	1183	1184	-4.50607
LGUN_random_Scaffold6244	1211	1212	-4.27046
LGUN_random_Scaffold6517	20332	20333	-7.69231
LGUN_random_Scaffold6517	20353	20354	-7.76699
LGUN_random_Scaffold6517	20379	20380	-19.1781
LGUN_random_Scaffold6517	20394	20395	-13.6986
LGUN_random_Scaffold781	18861	18862	-4.72527
LGUN_random_Scaffold781	18875	18876	-13.5
LGUN_random_Scaffold781	18882	18883	-5.94406
LGUN_random_Scaffold783	71599	71600	-5.61798
LGUN_random_Scaffold79	312222	312223	-50
LGUN_random_Scaffold79	312240	312241	-7.57576
LGUN_random_Scaffold7926	1438	1439	-17.6471
LGUN_random_Scaffold7926	1465	1466	-17.6471
LGUN_random_Scaffold7926	1480	1481	-17.6471
LGUN_random_Scaffold794	81153	81154	-32.1649
LGUN_random_Scaffold800	53005	53006	-9.43396
LGUN_random_Scaffold88	347259	347260	-18.0645
LGUN_random_Scaffold88	347298	347299	-17.6506
LGUN_random_Scaffold88	347319	347320	-13.4071
Hypermethylated cytosines
LG10_random_Scaffold160	225361	225362	7.37705
LG2_random_Scaffold2615	25629	25630	14.2857
LG2_random_Scaffold2615	25656	25657	14.2857
LG2_random_Scaffold2615	25662	25663	14.2857
LG2_random_Scaffold2615	25687	25688	7.14286
LG2_random_Scaffold2615	25739	25740	13.3333
LG2_random_Scaffold2615	25744	25745	13.3333
LG2_random_Scaffold2615	25764	25765	13.3333
LG2_random_Scaffold66	540183	540184	6.66667
LG2_random_Scaffold66	540193	540194	6.66667
LG2_random_Scaffold66	540213	540214	6.66667
LG24_random_Scaffold180	249353	249354	53.3333
LG24_random_Scaffold180	249367	249368	22.2222
LG26_random_Scaffold5602	13083	13084	17.1024
LG26_random_Scaffold5602	13092	13093	14.5394
LG29_random_Scaffold86	101609	101610	82.6087
LG29_random_Scaffold86	101641	101642	56.1265
LG29_random_Scaffold86	101657	101658	70.9091
LG29_random_Scaffold86	101659	101660	60
LG29i_random_Scaffold644	43180	43181	16.6667
LG4_random_Scaffold16	924688	924689	27.2727
LG4_random_Scaffold517	183497	183498	42.1053
LG4_random_Scaffold936	82020	82021	11.1111
LG44i_random_Scaffold2330	40923	40924	26.7143
LG48i_random_Scaffold435	34679	34680	21.2121
LG7_random_Scaffold444	187856	187857	17.5325
LG78i_random_Scaffold63	438423	438424	7.69231
LG78i_random_Scaffold63	438431	438432	7.17684
LG78i_random_Scaffold63	438435	438436	7.69231
LG78i_random_Scaffold63	438470	438471	7.69231
LG8_random_Scaffold335	146950	146951	6.75926
LGUN_random_Scaffold1223	58022	58023	15.3846
LGUN_random_Scaffold1223	58079	58080	5.68095
LGUN_random_Scaffold1223	58102	58103	6.06061
LGUN_random_Scaffold1294	72282	72283	83.4254
LGUN_random_Scaffold1294	72291	72292	73.4254
LGUN_random_Scaffold136	118084	118085	19.0476
LGUN_random_Scaffold1397	42238	42239	31.5201
LGUN_random_Scaffold1397	42253	42254	55.0261
LGUN_random_Scaffold141	276545	276546	22.7273
LGUN_random_Scaffold146	80634	80635	19.697
LGUN_random_Scaffold1472	110812	110813	18.1818
LGUN_random_Scaffold1472	110841	110842	15.1613
LGUN_random_Scaffold148	66935	66936	19.3533
LGUN_random_Scaffold148	66967	66968	11.1283
LGUN_random_Scaffold148	66972	66973	10.6001
LGUN_random_Scaffold148	66985	66986	11.4547
LGUN_random_Scaffold148	66990	66991	7.90274
LGUN_random_Scaffold149	69499	69500	37.8947
LGUN_random_Scaffold149	69527	69528	30
LGUN_random_Scaffold149	69542	69543	30
LGUN_random_Scaffold156	25104	25105	6.42857
LGUN_random_Scaffold156	25115	25116	10
LGUN_random_Scaffold156	25128	25129	10
LGUN_random_Scaffold156	25143	25144	10
LGUN_random_Scaffold15803	17691	17692	10.6061
LGUN_random_Scaffold1595	16389	16390	7.20721
LGUN_random_Scaffold1761	12098	12099	10.5263
LGUN_random_Scaffold1761	12105	12106	10.5263
LGUN_random_Scaffold1761	12132	12133	10
LGUN_random_Scaffold1785	41349	41350	9.09091
LGUN_random_Scaffold18362	4593	4594	18.1818
LGUN_random_Scaffold18362	4597	4598	18.1818
LGUN_random_Scaffold18362	4601	4602	36.3636
LGUN_random_Scaffold18362	4657	4658	36.3636
LGUN_random_Scaffold1928	73096	73097	11.1111
LGUN_random_Scaffold2067	53051	53052	22.2517
LGUN_random_Scaffold2067	53052	53053	22.8426
LGUN_random_Scaffold2067	53064	53065	14.6187
LGUN_random_Scaffold2067	53065	53066	21.2658
LGUN_random_Scaffold2067	53089	53090	17.6342
LGUN_random_Scaffold2067	53090	53091	30.4786
LGUN_random_Scaffold2067	53113	53114	10.6209
LGUN_random_Scaffold2067	53114	53115	24.1814
LGUN_random_Scaffold207	251409	251410	19.4353
LGUN_random_Scaffold207	251436	251437	10.4
LGUN_random_Scaffold2246	866	867	9.97826
LGUN_random_Scaffold2246	899	900	73.6354
LGUN_random_Scaffold226	116151	116152	11.1111
LGUN_random_Scaffold2261	72082	72083	7.69231
LGUN_random_Scaffold2360	25682	25683	28.2609
LGUN_random_Scaffold25	563150	563151	15.8436
LGUN_random_Scaffold2566	11209	11210	29.106
LGUN_random_Scaffold2566	11230	11231	31.8087
LGUN_random_Scaffold2573	10129	10130	81.537
LGUN_random_Scaffold2573	10130	10131	66.5164
LGUN_random_Scaffold2573	10131	10132	80.3056
LGUN_random_Scaffold2573	10132	10133	60.5042
LGUN_random_Scaffold2573	10134	10135	72.8862
LGUN_random_Scaffold2573	10135	10136	55.0049
LGUN_random_Scaffold2573	10138	10139	77.7365
LGUN_random_Scaffold2573	10139	10140	58.7606
LGUN_random_Scaffold2573	10141	10142	69.5434
LGUN_random_Scaffold2573	10142	10143	60.6667
LGUN_random_Scaffold2573	10151	10152	94.1176
LGUN_random_Scaffold2597	30053	30054	4.95868
LGUN_random_Scaffold2631	13597	13598	100
LGUN_random_Scaffold2728	36507	36508	5.56723
LGUN_random_Scaffold29	438693	438694	30.5846
LGUN_random_Scaffold29	438720	438721	29.1377
LGUN_random_Scaffold29	438741	438742	10.7387
LGUN_random_Scaffold3007	16543	16544	7.8125
LGUN_random_Scaffold303	167200	167201	17.4922
LGUN_random_Scaffold303	167244	167245	17.1473
LGUN_random_Scaffold3306	22785	22786	46.1538
LGUN_random_Scaffold3541	25894	25895	11.3333
LGUN_random_Scaffold3541	25927	25928	18.797
LGUN_random_Scaffold3683	34989	34990	12.4292
LGUN_random_Scaffold3683	35015	35016	7.49014
LGUN_random_Scaffold3768	33081	33082	82.4567
LGUN_random_Scaffold3768	33083	33084	42.0612
LGUN_random_Scaffold3768	33086	33087	50.3226
LGUN_random_Scaffold3768	33090	33091	41.1382
LGUN_random_Scaffold3768	33093	33094	28.2569
LGUN_random_Scaffold3939	8121	8122	16.4718
LGUN_random_Scaffold3939	8123	8124	24.4544
LGUN_random_Scaffold405	45800	45801	18.1818
LGUN_random_Scaffold405	45839	45840	19.0476
LGUN_random_Scaffold405	45853	45854	19.0476
LGUN_random_Scaffold410	264336	264337	27.6062
LGUN_random_Scaffold4111	52758	52759	7.69231
LGUN_random_Scaffold45	418014	418015	9.09091
LGUN_random_Scaffold4520	5163	5164	60
LGUN_random_Scaffold4520	5166	5167	60
LGUN_random_Scaffold4520	5184	5185	60
LGUN_random_Scaffold4520	5198	5199	60
LGUN_random_Scaffold4562	9073	9074	16.6667
LGUN_random_Scaffold4562	9114	9115	14.2857
LGUN_random_Scaffold464	8134	8135	4.54545
LGUN_random_Scaffold4692	16181	16182	61.0435
LGUN_random_Scaffold4692	16213	16214	50.188
LGUN_random_Scaffold4692	16218	16219	43.0302
LGUN_random_Scaffold4692	16229	16230	20.3164
LGUN_random_Scaffold4692	16231	16232	21.8308
LGUN_random_Scaffold4692	16236	16237	13.0827
LGUN_random_Scaffold4692	16244	16245	24.0535
LGUN_random_Scaffold4692	16247	16248	26.1033
LGUN_random_Scaffold4692	16250	16251	38.7535
LGUN_random_Scaffold4719	11701	11702	11.3208
LGUN_random_Scaffold4722	7557	7558	6.66667
LGUN_random_Scaffold5065	3856	3857	40
LGUN_random_Scaffold5065	3864	3865	80
LGUN_random_Scaffold5065	3868	3869	80
LGUN_random_Scaffold5065	3875	3876	100
LGUN_random_Scaffold5065	3884	3885	90
LGUN_random_Scaffold5065	3889	3890	100
LGUN_random_Scaffold5065	3892	3893	70
LGUN_random_Scaffold5065	3898	3899	90
LGUN_random_Scaffold54	427917	427918	6.28571
LGUN_random_Scaffold5504	25127	25128	6.66667
LGUN_random_Scaffold5504	25207	25208	4.54545
LGUN_random_Scaffold5756	17625	17626	18.0268
LGUN_random_Scaffold5756	17631	17632	11.0209
LGUN_random_Scaffold5756	17666	17667	18.0008
LGUN_random_Scaffold5756	17671	17672	7.55658
LGUN_random_Scaffold606	43672	43673	14.978
LGUN_random_Scaffold610	3148	3149	40
LGUN_random_Scaffold6408	12377	12378	14.2857
LGUN_random_Scaffold657	133550	133551	31.25
LGUN_random_Scaffold675	14707	14708	14.2857
LGUN_random_Scaffold675	14716	14717	14.2857
LGUN_random_Scaffold675	14729	14730	7.90274
LGUN_random_Scaffold675	14746	14747	14.2857
LGUN_random_Scaffold6955	6847	6848	10
LGUN_random_Scaffold6955	6851	6852	10
LGUN_random_Scaffold6955	6909	6910	10
LGUN_random_Scaffold6955	6933	6934	7.69231
LGUN_random_Scaffold6955	6938	6939	9.09091
LGUN_random_Scaffold6955	6940	6941	7.69231
LGUN_random_Scaffold6955	6952	6953	7.69231
LGUN_random_Scaffold6955	6970	6971	7.69231
LGUN_random_Scaffold7034	4600	4601	14.5088
LGUN_random_Scaffold7054	8411	8412	18.75
LGUN_random_Scaffold7054	8426	8427	20.8333
LGUN_random_Scaffold7054	8474	8475	12.5
LGUN_random_Scaffold718	51844	51845	22
LGUN_random_Scaffold718	51847	51848	26
LGUN_random_Scaffold7190	247	248	75.4545
LGUN_random_Scaffold7190	249	250	77.5758
LGUN_random_Scaffold7190	252	253	52.7273
LGUN_random_Scaffold7190	256	257	66.3636
LGUN_random_Scaffold7190	259	260	61.8182
LGUN_random_Scaffold794	81139	81140	22.7632
LGUN_random_Scaffold800	53011	53012	18.6076
LGUN_random_Scaffold800	131941	131942	22.7848
LGUN_random_Scaffold800	131949	131950	17.7215
LGUN_random_Scaffold800	131962	131963	7.59494
LGUN_random_Scaffold8233	13157	13158	4.29825
LGUN_random_Scaffold8233	13182	13183	19.8181
LGUN_random_Scaffold85	101004	101005	14.2857
LGUN_random_Scaffold873	70129	70130	10.4575
LGUN_random_Scaffold8834	620	621	11.9658
LGUN_random_Scaffold89	570220	570221	31.3613
LGUN_random_Scaffold89	570289	570290	31.7772
LGUN_random_Scaffold917	23727	23728	32.8671
LGUN_random_Scaffold917	23785	23786	61.6197
LGUN_random_Scaffold917	23790	23791	27.3684
LGUN_random_Scaffold9354	1291	1292	21.2768
LGUN_random_Scaffold94	510734	510735	72.0706
LGUN_random_Scaffold94	510800	510801	69.0086
LGUN_random_Scaffold945	134459	134460	20.0305
